# Bispecific antibodies with broad neutralization potency against SARS-CoV-2 variants of concern

**DOI:** 10.1101/2024.05.05.592584

**Authors:** Adonis A. Rubio, Viren A. Baharani, Bernadeta Dadonaite, Megan Parada, Morgan E. Abernathy, Zijun Wang, Yu E. Lee, Michael R. Eso, Jennie Phung, Israel Ramos, Teresia Chen, Gina El Nesr, Jesse D. Bloom, Paul D. Bieniasz, Michel C. Nussenzweig, Christopher O. Barnes

## Abstract

The ongoing emergence of SARS-CoV-2 variants of concern (VOCs) that reduce the effectiveness of antibody therapeutics necessitates development of next-generation antibody modalities that are resilient to viral evolution. Here, we characterized N-terminal domain (NTD) and receptor binding domain (RBD)-specific monoclonal antibodies previously isolated from COVID-19 convalescent donors for their activity against emergent SARS-CoV-2 VOCs. Among these, the NTD-specific antibody C1596 displayed the greatest breadth of binding to VOCs, with cryo-EM structural analysis revealing recognition of a distinct NTD epitope outside of the site i antigenic supersite. Given C1596’s favorable binding profile, we designed a series of bispecific antibodies (bsAbs) termed CoV2-biRNs, that featured both NTD and RBD specificities. Notably, two of the C1596-inclusive bsAbs, CoV2-biRN5 and CoV2-biRN7, retained potent *in vitro* neutralization activity against all Omicron variants tested, including XBB.1.5, EG.5.1, and BA.2.86, contrasting the diminished potency of parental antibodies delivered as monotherapies or as a cocktail. Furthermore, prophylactic delivery of CoV2-biRN5 significantly reduced the viral load within the lungs of K18-hACE2 mice following challenge with SARS-CoV-2 XBB.1.5. In conclusion, our NTD-RBD bsAbs offer promising potential for the design of resilient, next-generation antibody therapeutics against SARS-CoV-2 VOCs.

**One Sentence Summary:** Bispecific antibodies with a highly cross-reactive NTD antibody demonstrate resilience to SARS-CoV-2 variants of concern.
