## Supplemental Data Table 1 for "Bispecific antibodies with broad neutralization potency against SARS-CoV-2 variants of concern"

### Sheet: 1 - OVERVIEW
Data file S1. Sequences of NTD-RBD bispecific antibodies
OVERVIEW
Sheet 2 in this file refers to the non-traditional bispecific constructs

### Sheet: 2 - bsAb AA sequence
Data file S1. Sequences of C1596-C952 bispecific antibodies
Bispecific Name	Construct Design	Chain	Amino Acid Sequence
CoV2-biRN2	DVD-Ig	1 (Heavy)	EVQLVQSGAEVKKPGESLTISCKDSGNSFTIYWIGWVRQMPGKGLEWMGMIYPGDSGTRYSPSFEGQVTISADESINTAYLQWRSLKASDTAMYYCVRGIAVDWYFDLWGRGTLVTVSSGGGGSGGGGSGGGGQVQLVQSGAEVKKPGSSVKVSCKASGGTFINYAVTWVRQAPGQGLEWMGGIIPILGIPNYAQKFQGRVTITADKSTSTAYMELSSLRSEDTAVYYCARVPQAGAAQGHYYYYYGMDVWGQGTTVTVSSASTKGPSVFPLAPSSKSTSGGTAALGCLVKDYFPEPVTVSWNSGALTSGVHTFPAVLQSSGLYSLSSVVTVPSSSLGTQTYICNVNHKPSNTKVDKRVEPKSCDKTHTCPPCPAPELLGGPSVFLFPPKPKDTLMISR…
		2 (Light)	QSVLTQPPSVSGAPGQRVTISCTGSSSNIGAGFDVHWYQQLPGTAPKLLIYGNNNRPSGVPDRFSGSKSATSASLAITGLQAEDEADYYCQSSDSSLSGLYVFGTGTNVIVLGGGGSGGGGSGGGGEIVLTQSPGTLSLSPGERATLSCRASQSVTSSYLAWYQQKPGQAPRLLIYGASSRVTGIPDRFSGSGSGTDFTLTISRLEPEDFAVYYCQQYGSSPLTFGGGTKVEIKRTVAAPSVFIFPPSDEQLKSGTASVVCLLNNFYPREAKVQWKVDNALQSGNSQESVTEQDSKDSTYSLSSTLTLSKADYEKHKVYACEVTHQGLSSPVTKSFNRGEC
CoV2-biRN3	DVD-Ig	1 (Heavy)	QVQLVQSGAEVKKPGSSVKVSCKASGGTFINYAVTWVRQAPGQGLEWMGGIIPILGIPNYAQKFQGRVTITADKSTSTAYMELSSLRSEDTAVYYCARVPQAGAAQGHYYYYYGMDVWGQGTTVTVSSGGGGSGGGGSGGGGEVQLVQSGAEVKKPGESLTISCKDSGNSFTIYWIGWVRQMPGKGLEWMGMIYPGDSGTRYSPSFEGQVTISADESINTAYLQWRSLKASDTAMYYCVRGIAVDWYFDLWGRGTLVTVSSASTKGPSVFPLAPSSKSTSGGTAALGCLVKDYFPEPVTVSWNSGALTSGVHTFPAVLQSSGLYSLSSVVTVPSSSLGTQTYICNVNHKPSNTKVDKRVEPKSCDKTHTCPPCPAPELLGGPSVFLFPPKPKDTLMISR…
		2 (Light)	EIVLTQSPGTLSLSPGERATLSCRASQSVTSSYLAWYQQKPGQAPRLLIYGASSRVTGIPDRFSGSGSGTDFTLTISRLEPEDFAVYYCQQYGSSPLTFGGGTKVEIKGGGGSGGGGSGGGGQSVLTQPPSVSGAPGQRVTISCTGSSSNIGAGFDVHWYQQLPGTAPKLLIYGNNNRPSGVPDRFSGSKSATSASLAITGLQAEDEADYYCQSSDSSLSGLYVFGTGTNVIVLGQPKANPTVTLFPPSSEELQANKATLVCLISDFYPGAVTVAWKADSSPVKAGVETTTPSKQSNNKYAASSYLSLTPEQWKSHRSYSCQVTHEGSTVEKTVAPTECS
CoV2-biRN4	Tandem scFv IgG1 hinge	1	QSVLTQPPSVSGAPGQRVTISCTGSSSNIGAGFDVHWYQQLPGTAPKLLIYGNNNRPSGVPDRFSGSKSATSASLAITGLQAEDEADYYCQSSDSSLSGLYVFGTGTNVIVLGGGGSGGGGSGGGGSEVQLVQSGAEVKKPGESLTISCKDSGNSFTIYWIGWVRQMPGKGLEWMGMIYPGDSGTRYSPSFEGQVTISADESINTAYLQWRSLKASDTAMYYCVRGIAVDWYFDLWGRGTLVTVSSGGGGSGGGGSGGGGSGGGGSGGGGSEIVLTQSPGTLSLSPGERATLSCRASQSVTSSYLAWYQQKPGQAPRLLIYGASSRVTGIPDRFSGSGSGTDFTLTISRLEPEDFAVYYCQQYGSSPLTFGGGTKVEIKGGGGSGGGGSGGGGSQVQLV…
CoV2-biRN5	Tandem scFv IgG1 hinge	1	EIVLTQSPGTLSLSPGERATLSCRASQSVTSSYLAWYQQKPGQAPRLLIYGASSRVTGIPDRFSGSGSGTDFTLTISRLEPEDFAVYYCQQYGSSPLTFGGGTKVEIKGGGGSGGGGSGGGGSQVQLVQSGAEVKKPGSSVKVSCKASGGTFINYAVTWVRQAPGQGLEWMGGIIPILGIPNYAQKFQGRVTITADKSTSTAYMELSSLRSEDTAVYYCARVPQAGAAQGHYYYYYGMDVWGQGTTVTVSSGGGGSGGGGSGGGGSGGGGSGGGGSQSVLTQPPSVSGAPGQRVTISCTGSSSNIGAGFDVHWYQQLPGTAPKLLIYGNNNRPSGVPDRFSGSKSATSASLAITGLQAEDEADYYCQSSDSSLSGLYVFGTGTNVIVLGGGGSGGGGSG…
CoV2-biRN6	Tandem scFv IgG3 hinge	1	QSVLTQPPSVSGAPGQRVTISCTGSSSNIGAGFDVHWYQQLPGTAPKLLIYGNNNRPSGVPDRFSGSKSATSASLAITGLQAEDEADYYCQSSDSSLSGLYVFGTGTNVIVLGGGGSGGGGSGGGGSEVQLVQSGAEVKKPGESLTISCKDSGNSFTIYWIGWVRQMPGKGLEWMGMIYPGDSGTRYSPSFEGQVTISADESINTAYLQWRSLKASDTAMYYCVRGIAVDWYFDLWGRGTLVTVSSGGGGSGGGGSGGGGSGGGGSGGGGSEIVLTQSPGTLSLSPGERATLSCRASQSVTSSYLAWYQQKPGQAPRLLIYGASSRVTGIPDRFSGSGSGTDFTLTISRLEPEDFAVYYCQQYGSSPLTFGGGTKVEIKGGGGSGGGGSGGGGSQVQLV…
CoV2-biRN7	Tandem scFv IgG3 hinge	1	EIVLTQSPGTLSLSPGERATLSCRASQSVTSSYLAWYQQKPGQAPRLLIYGASSRVTGIPDRFSGSGSGTDFTLTISRLEPEDFAVYYCQQYGSSPLTFGGGTKVEIKGGGGSGGGGSGGGGSQVQLVQSGAEVKKPGSSVKVSCKASGGTFINYAVTWVRQAPGQGLEWMGGIIPILGIPNYAQKFQGRVTITADKSTSTAYMELSSLRSEDTAVYYCARVPQAGAAQGHYYYYYGMDVWGQGTTVTVSSGGGGSGGGGSGGGGSGGGGSGGGGSQSVLTQPPSVSGAPGQRVTISCTGSSSNIGAGFDVHWYQQLPGTAPKLLIYGNNNRPSGVPDRFSGSKSATSASLAITGLQAEDEADYYCQSSDSSLSGLYVFGTGTNVIVLGGGGSGGGGSG…
*GS linkers colored with red text
**hinge domains colored with purple text
