## Supplemental Data Table 2 for "Bispecific antibodies with broad neutralization potency against SARS-CoV-2 variants of concern"

### Sheet: 1 - OVERVIEW
Data file S2. Sequences of CoV Full-Length and S Domain Proteins
OVERVIEW
Sheet 2 in this file refers to the amino acid mutations present in the recombinant NTD and RBD proteins
Sheet 3 in this file refers to the amino acid mutations present in the recombinant full-length S proteins
Sheet 4 in this file refers to the amino acid mutations present in the pseudovirus S proteins

### Sheet: 2 - Recombinant NTD and RBD
Data file S2. Sequences of CoV Full-Length and S Domain Proteins
Protein	Genbank Reference	Residue Numbers	Amino Acid Mutations
SARS2-CoV-2 Wuhan-Hu-1 NTD	MN985325.1	14-307	N/A
SARS-CoV-2 B.1.351 NTD		14-307	L18F, D80A, D215G, del241-243, and R246I
SARS-CoV-2 B.1.617.2 NTD		14-307	T19R, G142D, del156-157, and R158G
SARS-CoV-2 P.1 NTD		14-307	L18F, T20N, P26S, D138Y, and R190S
SARS-CoV-2 BA.1 NTD		14-307	A67V, del69-70, T95I, del142-144, Y145D, del211, L212I, and ins214EPE
SARS-CoV-2 BA.2/BA.2.12.1 NTD		14-307	T19I, del24-26, A27S, G142D, and V213G
SARS-CoV-2 BA.2.75.2/CH.1.1 NTD		14-307	T19I, del24-26, A27S, G142D, K147E, W152R, F157L, I210V, V213G, and G257S
SARS-CoV-2 BA.2.86/JN.1 NTD		14-307	ins16MPLF, T19I, R21T, del24-26, A27S, S50L, del69-70, V127F, G142D, del144, F157S, R158G, del211, L212I, V213G, L216F, H245N, and A264D
SARS-CoV-2 BA.4/BA.4.6/BA.5/BQ.1.1 NTD		14-307	T19I, del24-26, A27S, del69-70, G142D, and V213G
SARS-CoV-2 XBB.1/XBB.1.5 NTD		14-307	T19I, del24-26, A27S, V83A, G142D, del144, H146Q, Q183E, V213E, and G252V
SARS-CoV-2 XBB.1.16 NTD		14-307	T19I, del24-26, A27S, V83A, G142D, del144, H146Q, E180V, Q183E, V213E, and G252V
SARS-CoV-2 EG.5.1 NTD		14-307	T19I, del24-26, A27S, Q52H, V83A, G142D, del144, H146Q, Q183E, V213E, and G252V
SARS-CoV-2 HV.1 NTD		14-307	T19I, del24-26, A27S, Q52H, V83A, G142D, del144, H146Q, F157L, Q183E, V213E, and G252V
SARS-CoV-1 NTD	ABD72984.1	14-290	N/A
Bat Coronavirus RaTG13 NTD	QHR63300.2	9-303	N/A
Bat SARS-like Coronavirus WIV1 NTD	AGZ48828.1	15-291	N/A
Bat SARS-like Coronavirus RsSCH014 NTD	AGZ48806.1	15-291	N/A
SARS-CoV-2 Wuhan-Hu-1 RBD	MN985325.1	319-541	N/A
SARS-CoV-2 B.1.351 RBD		319-537	K417N, E484K, and N501Y
SARS-CoV-2 B.1.617.2 RBD		319-541	L452R and T478K
SARS-CoV-2 BA.1 RBD		319-541	G339D, S371L, S373P, S375F, K417N, N440K, G446S, S477N, T478K, E484A, Q493R, G496S, Q498R, N501Y, and Y505H
SARS-CoV-2 BA.2.75 RBD		319-537	G339H, S371F, S373P, S375F, T376A, D405N, R408S, K417N, N440K, G446S, N460K, S477N, T478K, E484A, Q498R, N501Y, and Y505H
SARS-CoV-2 BA.2.86 RBD		319-537	I332V, G339H, K356T, S371F, S373P, S375F, T376A, R403K, D405N, R408S, K417N, N440K, V445H, G446S, N450D, L452W, N460K, S477N, T478K, N481K, del483, E484K, F486P, Q498R, N501Y, and Y505H
SARS-CoV-2 BA.4/BA.5 RBD		319-537	G339D, S371F, S373P, S375F, T376A, D405N, R408S, K417N, N440K, L452R, S477N, T478K, E484A, F486V, Q498R, N501Y, and Y505H
SARS-CoV-2 BQ.1.1 RBD		319-541	G339D, R346T, S371F, S373P, S375F, T376A, D405N, R408S, K417N, N440K, K444T, L452R, N460K, S477N, T478K, E484A, F486V, Q498R, N501Y, and Y505H
SARS-CoV-2 XBB.1.1 RBD		319-541	G339H, R346T, L368I, S371F, S373P, S375F, T376A, D405N, R408S, K417N, N440K, V445P, G446S, N460K, S477N, T478K, E484A, F486S, F490S, Q498R, N501Y, and Y505H
SARS-CoV-2 XBB.1.5 RBD		319-541	G339H, R346T, L368I, S371F, S373P, S375F, T376A, D405N, R408S, K417N, N440K, V445P, G446S, N460K, S477N, T478K, E484A, F486P, F490S, Q498R, N501Y, and Y505H
SARS-CoV-2 EG.5.1 RBD		319-537	G339D, R346T, L368I, S371F, S373P, S375F, T376A, D405N, R408S, K417N, N440K, V445P, G446S, F456L, N460K, S477N, T478K, E484A, F486V, F490S, Q498R, N501Y, and Y505H
SARS-CoV-2 HV.1 RBD		319-537	G339D, R346T, L368I, S371F, S373P, S375F, T376A, D405N, R408S, K417N, N440K, V445P, G446S, L452R, F456L, N460K, S477N, T478K, E484A, F486P, F490S, Q498R, N501Y, and Y505H
SARS-CoV-2 JN.1 RBD		319-537	I332V, G339H, K356T, S371F, S373P, S375F, T376A, R403K, D405N, R408S, K417N, N440K, V445H, G446S, N450D, L452W, L455S, N460K, S477N, T478K, N481K, del483, E484K, F486P, Q498R, N501Y, and Y505H

### Sheet: 3 - Full-length S Protein
Data file S2. Sequences of CoV Full-Length and S Domain Proteins
Protein	Genbank Reference	Residue Numbers	Modifications	Amino Acid Mutations
SARS-CoV-2 Wuhan-Hu-1 D614G S 6P ectodomain	Genbank MN985325.1	1-1206	6P stabilizing mutations C-term Fold-on Trimerization Motif C-term 6x Histag	N/A
SARS-CoV-2 Omicron BA.1 S 6P ectodomain		1-1206	6P stabilizing mutations C-term Fold-on Trimerization Motif C-term 6x Histag	A67V, del69-70, T95I, del142-144, Y145D, N211del, L212I, ins214EPE, G339D, S371L, S373P, S375F, K417N, N440K, G446S, S477N, T478K, E484A, Q493R, G496S, Q498R, N501Y, Y505H, T547K, D614G, H655Y, N679K, P681H, N764K, K796Y, N856K, Q954H, N969K, and L981F
SARS-CoV-2 Omicron XBB.1.5 6P ectodomain		1-1206	6P stabilizing mutations C-term 6x Histag	T19I, del24-26, A27S, V83A, G142D, del144, H146Q, Q183E, V213E, G252V, G339H, R346T, L368I, S371F, S373P, S375F, T376A, D405N, R408S, K417N, N440K, V445P, G446S, N460K, S477N, T478K, E484A, F486P, F490S, Q498R, N501Y, Y505H, D614G, H655Y, N679K, P681H, N761K, D793Y, Q951H, and N966K

### Sheet: 4 - Pseudovirus 
Data file S2. Sequences of CoV Full-Length and S Domain Proteins
Protein	Amino Acid Mutations
SARS2-CoV-2 Wuhan-Hu-1 D614G	N/A
SARS-CoV-2 BA.1	A67V, del69-70, T95I, del142-144, Y145D, del211, L212I, ins214EPE, G339D, S371L, S373P, S375F, K417N, N440K, G446S, S477N, T478K, E484A, Q493R, G496S, Q498R, N501Y, Y505H, T574K, D614G, H655Y, N679K, P681H, N764K, D796Y, N856K, Q954H, N969K, and L981F
SARS-CoV-2 BA.2	T19I, del24-26, A27S, G142D, V213G, G339D, S371F, S373P, S375F, T376A, D405N, R408S, K417N, N440K, S477N, T478K, E484A, Q498R, N501Y, Y505H, H655Y, N679K, P681H, N764K, D796Y, Q954H, and N969K
SARS-CoV-2 BA.2.86	ins16MPLF, T19I, R21T, del24-26, A27S, S50L, del69-70, V127F, G142D, del144, F157S, R158G, del211, L212I, V213G, L216F, H245N, A264D, I332V, G339H, K356T, S371F, S373P, S375F, T376A, R403K, D405N, R408S, K417N, N440K, V445H, G446S, N450D, L452W, N460K, S477N, T478K, N481K, del483, E484K, F486P, Q498R, N501Y, E554K, A570V, D614G, P621S, H655Y, I670V, N679K, P681R, N764K, D796Y, S939F, Q954H, N969K…
SARS-CoV-2 BA.4/5	T19I, del24-26, A27S, del69-70, G142D, V213G, G339D, S371F, S373P, S375F, T376A, D405N, R408S, K417N, N440K, L452R, S477N, T478K, E484A, F486V, R493Q, Q498R, N501Y, Y505H, H655Y, N679K, P681H, N764K, D796Y, Q954H, and N969K
SARS-CoV-2 XBB.1.5	T19I, del24-26, A27S, V83A, G142D, del144, H146Q, Q183E, V213E, G252V, G339H, R346T, L368I, S371F, S373P, S375F, T376A, D405N, R408S, K417N, N440K, V445P, G446S, N460K, S477N, T478K, E484A, F486P, F490S, Q498R, N501Y, Y505H, D614G, H655Y, N679K, P681H, N764K, D796Y, Q954H, and N969K
SARS-CoV-2 XBB.1.16	T19I, del24-26, A27S, V83A, G142D, del144, H146Q, E180V, Q183E, V213E, G252V, G339H, R346T, L368I, S371F, S373P, S375F, T376A, D405N, R408S, K417N, N440K, V445P, G446S, N460K, S477N, T478R, E484A, F486P, F490S, Q498R, N501Y, Y505H, D614G, H655Y, N679K, P681H, N764K, D796Y, Q954H, and N969K
SARS-CoV-2 EG.5.1	T19I, del24-26, A27S, Q52H, V83A, G142D, del144, H146Q, Q183E, V213E, G252V, G339H, R346T, L368I, S371F, S373P, S375F, T376A, D405N, R408S, K417N, N440K, V445P, G446S, L452R, F456L, N460K, S477N, T478K, E484A, F486P, F490S, Q498R, N501Y, Y505H, D614G, H655Y, N679K, P681H, N764K, D796Y, Q954H, and N969K
SARS-CoV-2 HV.1	T19I, del24-26, A27S, Q52H, V83A, G142D, del144, H146Q, F157L, Q183E, V213E, G252V, G339H, R346T, L368I, S371F, S373P, S375F, T376A, D405N, R408S, K417N, N440K, V445P, G446S, F456L, N460K, S477N, T478K, E484A, F486P, F490S, Q498R, N501Y, Y505H, D614G, H655Y, N679K, P681H, N764K, D796Y, Q954H, and N969K
